# Dynamic regulation of gonadal transposon control across the lifespan of the naturally short-lived African turquoise killifish

**DOI:** 10.1101/2022.09.02.506427

**Authors:** Bryan B. Teefy, Ari Adler, Alan Xu, Katelyn Hsu, Param Priya Singh, Bérénice A. Benayoun

## Abstract

Although germline cells are considered to be functionally “immortal”, both the germline and supporting somatic cells in the gonad within an organism will experience aging. With increased age at parenthood, the age-related decline in reproductive success has become an important biological issue for an aging population. However, molecular mechanisms underlying reproductive aging across sexes in vertebrates remain poorly understood. To decipher molecular drivers of vertebrate gonadal aging across sexes, we perform longitudinal characterization of the gonadal transcriptome throughout lifespan in the naturally short-lived African turquoise killifish *(Nothobranchius furzeri)*. By combining mRNA-seq and small RNA-seq from 26 individuals, we characterize the aging gonads of young adult, middle-aged, and old female and male fish. We analyze changes in transcriptional patterns of genes, transposable elements (TEs), and piRNAs. We find that testes seem to undergo only marginal changes during aging. In contrast, in middle-aged ovaries, the timepoint associated with peak female fertility in this strain, PIWI pathway components are transiently downregulated, TE transcription is elevated, and piRNA levels generally decrease, suggesting that egg quality may already be declining at middle-age. Furthermore, we show that piRNA ping-pong biogenesis declines steadily with age in ovaries, while it is maintained in aging testes. To our knowledge, this dataset represents the most comprehensive transcriptomic dataset for vertebrate gonadal aging. This resource also highlights important pathways that are regulated during reproductive aging in either ovaries or testes, which could ultimately be leveraged to help restore aspects of youthful reproductive function.
