## Supplemental Code for "Dynamic regulation of gonadal transposon control across the lifespan of the naturally short-lived African turquoise killifish": Alan_Final_Oocyte_Diameter.txt

YF2	OF2	MF2	OF1	MF1	YF3	OF3	YF1
660.978	894.659	115.182	351.506	220.2	127.314	128.753	86.996
98.32	66.23	63.289	636.041	404.595	379.177	52.845	126.668
31.731	67.581	64.249	178.082	229.035	172.043	371.67	100.669
365.925	226.003	129.696	189.386	601.869	331.11	159.301	33.095
365.925	70.387	35.007	133.481	54.109	124.291	91.017	87.94
144.459	105.483	313.213	422.531	133.549	138.66	73.597	127.129
121.932	52.858	203.654	175.803	125.599	52.379	78.465	30.494
108.536	114.897	39.202	402.139	77.064	51.09	67.416	19.137
42.7	809.751	97.798	484.753	41.921	326.256	260.33	94.889
103.479	309.176	122.394	410.009	111.161	201.838	290.864	30.858
36.666	197.339	103.505	309.494	16.107	144.316	112.393	50.378
320.768	31.11	36.729	169.181	414.636	59.318	89.838	34.331
128.048	72.973	73.38	208.798	566.047	313.343	70.649	29.332
922.493	156.115	33.616	76.805	814.828	36.275	32.917	16.821
195.136	48.817	183.986	88.446	187.236	234.845	26.96	86.527
634.163	44.615	160.195	803.391	703.664	372.389	26.654	160.98
53.714	54.122	88.864	185.381	198.183	352.067	59.246	208.684
451.218	43.58	183.362	182.758	88.758	263.084	84.787	36.022
246.353	63.872	45.237	44.29	66.284	231.646	86.935	73.305
246.353	185.534	83.531	60.621	85.984	171.15	37.531	49.694
102.504	60.826	130.454	126.257	137.862	439.08	170.773	269.537
117.13	114.483	203.401	96.416	75.725	563.438	36.285	398.766
153.735	155.122	865.293	236.414	237.606	445.819	78.599	285.431
404.568	60.098	150.243	152.37	152.869	100.543	504.595	179.484
519.144	118.296	86.438	228.207	103.75	120.76	155.378	97.447
712.898	113.603	57.091	109.798	91.117	202.752	298.724	151.97
136.933	69.58	843.912	63.686	37.028	180.355	74.057	195.902
51.219	104.539	17.901	238.027	187.034	286.853	115	145.7
63.414	84.175	103.95	37.87	107.339	139.075	46.046	424.392
202.129	72.072	476.331	95.084	57.863	355.474	81.367	63.415
146.122	106.321	374.366	42.033	261.698	420.496	45.017	172.797
258.469	65.596	80.173	69.991	107.937	386.54	129.38	76.402
91.593	120.948	158.921	108.971	23.515	617.661	109.393	25.537
187.947	96.624	334.241	167.363	104.75	201.552	448.445	101.425
131.758	105.405	70.289	529.102	180.799	78.056	601.224	378.485
133.868	85.811	110.873	211.932	121.545	295.935	358.49	192.687
137.998	162.213	117.746	43.259	79.864	302.62	608.475	33.688
62.207	75.676	63.113	33.319	46.87	264.334	586.493	63.815
113.44	87.848	82.64	49.056	47.111	82.979	792.661	40.003
158.536	75.676	122.394	156.613	101.872	430.045	378.652	470.959
25.639	43.924	47.59	75.743	71.559	130.018	552.548	263.516
95.153	95.292	38.474	42.341	263.674	99.625	159.8	177.714
123.17	193.948	73.352	109.317	150.573	99.407	134.728	323.067
90.318	86.529	35.668	91.95	38.532	41.45	184.31	472.649
58.536	268.542	123.474	143.053	32.215	29.774	353.647	121.23
40.262	57.665	126.834	83.929	58.514	24.974	506.916	113.879
123.321	69.369	301.778	74.002	385.162	19.291	687.249	50.134
103.665	63.121	393.848	44.409	755.871	24.813	307.359	66.102
219.566	46.855	81.042	44.583	212.211	123.735	765.874	64.161
29.294	72.995	239.976	75.724	281.81	64.808	853.032	59.557
30.488	50.483	139.886	70.354	699.621	93.347	349.703	43.151
89.032	72.078	135.512	123.443	181.671	38.727	724.837	82.612
89.698	117.463	55.093	118.751	146.286	59.349	682.714	173.946
56.111	47.418	22.248	102.919	140.609	236.703	647.548	40.114
126.829	119.596	441.469	37.181	435.913	91.927	55.14	95.442
100.185	60.811	78.445	39.387	160.319	220.4	81.101	87.974
57.317	81.106	129.696	120.903	142.535	55.843	70.733	30.561
26.746	57.432	46.87	141.492	143.357	448.636	78.472	85.375
934.223	42.653	293.522	77.06	209.626	121.534	47.567	144.155
782.939	92.051	43.279	433.638	187.58	86.596	390.267	252.863
168.292	60.138	30.56	251.415	261.481	183.009	138.79	206.274
43.97	172.15	822.162	287.728	331.293	68.801	49.086	30.257
578.093	42.331	52.042	71.143	112.877	409.511	107.143	29.672
461.387	77.525	217.515	332.838	159.775	319.823	68.489	102.903
107.317	59.548	212.278	785.227	82.752	186.086	320.209	466.747
387.811	29.73	139.175	756.243	304.062	31.829	125.68	47.357
61.17	33.913	48.992	37.495	93.06	30.335	157.956	386.145
90.769	31.647	489.117	205.437	61.373	25.51	49.833	31.801
223.287	26.266	143.633	232.759	130.153	207.875	50.342	91.423
117.098	128.841	125.297	304.818	167.217	161.794	45.29	143.406
493.67	24.791	192.53	55.44	91.985	420.65	142.437	97.211
464.336	21.291	101.034	62.587	263.073	361.877	43.448	43.759
185.381	164.877	35.277	64.996	180.358	328.964	292.759	65.451
190.634	27.061	88.638	76.641	77.076	104.085	95.051	206.614
402.755	128.737	77.944	52.779	43.734	130.627	102.025	38.906
157.312	127.183	241.426	63.395	33.027	50.638	581.801	32.814
185.189	416.497	329.399	49.831	32.39	81.734	314.398	29.672
473.477	353.318	406.193	59.081	917.009	50.325	52.131	231.45
109.115	67.622	23.43	94.288	50.956	271.082	416.191	247.293
49.6	91.031	87.47	75.436	27.246	61.004	416.371	61.17
49.593	79.279	140.802	266.273	590.119	41.815	96.124	168.363
39.033	71.903	80.681	175.212	892.282	64.703	397.959	184.884
443.52	52.707	92.011	123.336	311.786	73.568	67.138	265.865
292.105	720.217	61.501	143.833	216.802	139.143	709.492	126.312
173.894	103.368	68.828	46.4	36.72	54.52	158.15	242.238
100.007	266.85	475.411	63.374	111.603	68.486	208.455	78.514
37.824	136.11	376.267	52.925	51.45	54.405	179.682	112.619
47.074	933.257	103.905	516.564	113.379	102.813	212.01	28.987
107.344	421.63	77.221	78.774	23.009	250.892	56.942	33.906
265.953	316.631	366.277	84.486	36.8	92.727	177.874	105.303
80.524	733.035	504.476	44.114	47.609	134.368	39.098	866.269
63.414	37.862	647.993	39.343	35.78	182.09	167.287	291.629
82.927	31.198	39.741	130.143	48.809	283.77	844.298	68.347
268.292	55.422	110.187	101.4	21.051	284.608	334.725	86.826
295.614	145.952	61.88	73.71	33.536	106.225	161.637	113.944
425.047	97.297	213.944	207.858	137.614	30.068	129.949	324.503
641.535	287.558	131.409	68.119	105.092	61.317	133.646	101.506
37.434	39.189	219.375	193.821	371.925	40.556	94.303	321.082
	159.511	409.918	131.88	68.807	93.545	315.543	50.826
	539.195	36.926	71.634	439.056	52.79	101.898	226.491
	46.855	89.098	150.504	124.797	109.391	58.6	192.86
	19.84	46.748	167.579	390.824	49.676		29.09
	809.123	60.506	93.108	42.992	49.047		70.742
	266.679	351.443	78.774	363.395	227.848		161.607
	97.307	229.284	85.712	165.709	373.907		113.126
	160.862	940.606	90.852	450.778			140.292
	56.579	120.587	90.016	140.838			75.067
	44.266	131.977	69.641	128.807			250.223
	70.543	226.229	45.975	624.865			100.245
	244.889	122.737	556.662	176.146			139.046
	359.622	65.829	40.721	78.717			212.979
	900.003	43.029	57.827	79.816			141.421
	332.531	51.546	857.24	195.431			71.025
	468.067		132.779	90.825			40.262
	208.49		122.551	115.76			111.243
	241.549		227.102	75.575			61.57
	95.495		193.336	116.931			66.27
	89.48		41.704	48.067			355.565
	74.536		120.766	323.085			665.286
	248.376		195.146	363.812			134.926
	455.503		82.755	237.941			353.759
	284.824		95.878	168.497			545.001
	81.988		199.652	124.827			96.642
	45.189		262.334	88.63			96.965
	428.256		475.021	22.018			45.906
	456.884		472.895	27.523			61.28
	906.859		524.959	33.256			170.003
	564.036		122.044	221.862			113.735
	922.571		67.01	58.385			26.07
	147.167		305.61	108.88			51.292
	147.167		90.695	160.224			80.488
	204.34		55.391	180.311			192.068
	748.887		708.325	163.778			138.885
	621.768		655.212	98.661			37.883
	87.838		644.71	32.097			63.274
	101.675		37.624	266.531			60.387
	142.123		88.818	89.608			529.105
	103.975		67.993	52.941			66.405
	103.975		104.895	476.343			182.589
	251.366		317.091	53.44			58.866
	154.548		410.009	325.887			44.055
	174.777		36.632	122.159			100.925
	62.266		128.25	51.195			195.434
	91.892		113.216	331.43			119.866
	291.041		354.511	126.2			452.016
	77.691		201.299	28.636			219.8
	119.625		98.9	116.769			498.445
	87.337		31.138	25.708			412.606
	180.467		96.899	218.056			54.538
	124.337		513.726	112.01			78.218
	99.639		71.923	50.936
	27.477		59.314	89.544
	50.933		80.901	88.78
	592.286		152.251	133.486
	634.53		54.844	76.124
	143.962		83.553	379.168
	436.588		466.393	54.231
	250.179		329.818	65.421
	37.162		86.023	83.99
	45.007		83.377	116.972
	45.27		63.129	130.494
	47.374		38.097	56.018
	50.766		425.413	562.786
	25.676		583.787	301.108
	26.386		829.155	835.334
	28.446		118.44	194.966
	102.124		611.991	108.602
	65.763		77.728	37.028
	57.532		106.919	68.972
	43.919		234.878	52.293
	520.296		134.616	38.532
	349.914		320.332	44.464
	245.961		35.859	49.617
	397.747			213.634
	54.122			41.921
	317.875			96.644
	162.162			587.688
	272.544			181.087
	389.198			336.026
	413.522			824.187
	637.98			384.143
	112.649			58.385
	122.998			140.797
	204.273			148.215
	266.158			122.623
	50.273			273.364
	528.627			143.541
	97.801			27.107
	125.549			26.147
	157.129			184.977
	300.153			26.291
	154.257			710.771
	195.345			55.08
	154.965			229.568
	51.761			92.294
				141.502
				428.247
				114.84
