## Supplemental Code for "Dynamic regulation of gonadal transposon control across the lifespan of the naturally short-lived African turquoise killifish": Berenice_Final_Oocyte_Diameter.txt

YF2	OF2	MF2	OF1	MF1	YF3	OF3	YF1
559.669	947.325	385.763	564.492	488.182	161.154	420.797	236.078
368.109	902.983	116.969	408.255	210	401.394	56.254	114.417
96.462	605.879	213.585	388.205	49.393	375.347	191.228	115.757
170.523	188.117	139.613	436.155	111.918	252.634	118.667	139.559
75.494	90.78	35.7	406.765	90.041	96.815	133.19	197.733
65.157	817.318	52.31	148.87	80.582	195.003	71.221	29.61
95.554	285.591	220.748	172.135	112.316	379.017	89.102	39.65
31.443	723.985	172.518	172.135	505.282	136.336	76.998	48.81
346.208	288.126	91.017	272.839	237.273	224.336	103.232	31.967
135.133	396.925	69.807	159.788	219.558	94.019	103.232	83.607
764.468	226.683	51.951	608.416	95.455	277.418	36.736	36.556
149.828	345.505	164.852	121.03	48.558	184.555	82.145	132.992
154.415	257.001	152.078	106.788	81.818	201.298	91.726	91.381
99.431	88.07	104.082	43.777	127.688	344.413	357.035	99.583
318.563	498.441	200.551	88.845	88.121	168.203	21.191	140.186
412.933	232.229	85.276	135.021	239.457	188.536	38.257	46.786
421.161	900.362	39.203	162.753	135.406	156.109	320.695	78.727
86.95	176.483	65.941	62.002	63.669	325.004	430.757	39.344
364.935	176.483	115.03	72.733	99.162	169.282	103.659	268.078
378.623	44.035	101.898	76.198	244.255	312.432	152.539	102.279
586.411	110.087	739.271	79.965	31.805	30.909	57.339	165.047
38.13	194.764	888.515	73.743	128.298	213.137	423.525	426.857
106.218	165.131	46.627	37.472	722.686	47.921	51.886	320.39
54.992	89.308	122.449	37.472	428.668	255.366	92.66	167.502
154.227	66.566	628.26	33.117	669.566	247.093	20.748	219.115
122.016	41.283	408.694	33.117	67.082	127.368	33.593	133.785
282.575	59.539	750.369	28.763	271.976	337.14	90.346	81.148
82.488	266.521	625.599	74.026	237.21	413.798	148.496	163.001
160.871	355.127	889.274	27.892	106.503	67.344	83.896	41.876
160.146	87.768	625.449	101.766	200.561	561.786	28.044	439.47
126.233	46.706	108.49	43.122	167.788	446.452	82.597	88.525
131.203	117.347	127.84	30.801	76.364	612.785	99.898	386.308
129.866	96.64	257.798	438.861	46.364	398.002	79.335	233.801
139.162	269.573	60.299	364.197	68.995	270.902	324.679	460.158
222.335	198.844	267.292	77.629	1016.014	90.223	75.872	181.368
123.202	361.877	77.926	57.525	126.076	396.555	136.818	78.689
99.431	728.87	108.317	57.525	51.818	396.555	32.858	50.694
76.26	284.701	55.441	214.852	47.708	396.555	358.479	62.693
41.067	115.886	87.016	57.92	21.818	311.479	664.051	66.892
79.618	29.769	148.209	57.92	33.291	262.611	649.765	43.015
113.369	29.769	44.15	162.145	114.675	682.974	286.53	109.888
69.057	140.361	132.449	211.29	303.267	247.647	694.948	103.308
68.209	233.822	121.218	100.169	106.399	91.925	414.917	46.397
122.966	124.944	208.253	60.484	824.286	32.278	607.863	71.354
83.886	64.486	249.823	222.112	194.785	67.344	153.906	388.532
100.305	81.736	30.612	87.12	167.166	107.892	182.486	265.05
53.924	87.768	166.549	190.431	210.548	257.447	200.703	497.293
24.116	148.618	140.949	112.987	167.455	518.132	506.245	66.393
956.298	107.335	142.009	274.42	409.818	53.197	725.161	124.15
124.143	92.311	304.711	63.424	362.645	26.852	922.455	86.939
651.835	76.121	74.734	93.831	308.773	181.025	241.243	84.792
293.379	66.566	112.892	654.035	336.163	74.462	820.614	51.873
414.41	123.848	225.12	180.487	164.904	136.138	995.718	37.455
85.262	66.566	36.735	52.272	41.541	105.459	424.223	64.92
103.725	160.313	57.759	34.848	210.283	23.791	883.283	40.704
309.019	206.908	52.31	89.949	107.58	17.505	77.78	180.382
370.235	154.245	310.016	441.516	68.4	17.912	88.945	97.03
236.53	62.88	310.016	287.362	129.222	32.278	791.722	42.449
38.13	46.706	201.39	267.047	98.522	99.405	79.555	238.271
129.642	260.703	135.526	49.589	80.95	36.125	88.473	239.789
77.77	77.892	127.84	307.891	210.018	26.378	26.244	117.674
471.088	107.335	127.84	773.688	84.545	30.909	28.127	97.03
151.947	68.085	168.117	804.194	831.979	21.481	467.576	20.278
130.314	104.438	83.274	98.275	460.812	125.831	50.036	458.123
99.431	78.328	156.092	182.432	91.476	48.519	162.724	49.791
369.607	70.059	347.904	53.171	72.054	89.319	94.722	357.582
526.803	132.362	347.904	37.217	78.525	181.293	59.235	143.384
633.144	94.139	329.533	19.481	81.818	69.53	98.809	94.6
405.329	82.565	329.533	45.852	279.954	219.667	869.958	48.686
462.429	99.078	25.975	104.416	177.587	302.185	364.973	261.594
222.335	155.126	81.684	131.692	133.636	399.598	158.67	36.885
284.728	152.243	79.827	59.248	30.492	17.193	40.93	40.926
168.464	73.849	869.517	18.481	174.055	321.463	54.999	28.037
150.215	154.245	188.607	33.174	38.182	27.383	177.889	66.892
129.642	99.231	175.32	350.649	30	39.097	47.655	98.974
48.83	64.427	155.008	970.411	33.291	26.582	51.953	47.3
294.368	49.232	36.735	724.77	52.104	24.683	20.465	206.572
50.84	60.548	67.625	566.973	30	29.537	120.689	212.9
35.588	59.284	67.625	79.941	831.979	27.645	784.993	356.091
50.84	66.052	355.577	64.256	588.01	47.01	522.921	128.858
46.872	47.35	104.62	70.13	841.367	110.907	662.468	143.152
54.992	50.748	108.49	66.348	143.927	48.407	301.395	31.491
50.072	55.044	83.274	82.188	417.709	92.706	48.237	103.279
25.923	27.522	57.759	70.238	226.298	182.877	604.739	181.318
39.707	243.688	473.135	45.603	44.397	221.237	75.349	34.162
41.924	68.085	104.62	268.124	105.908	414.964	339.021	52.164
25.42	72.398	187.811	165.114	51.458	465.494	471.372	87.148
	32.096	60.299	402.526	107.615	151.896	56.088	82.624
	56.134	580.988	35.92	20.77	47.163	208.214	38.49
	49.539	377.065	49.894	43.636	39.646	192.393	68.852
	78.81	465.064	40.113	48.558	332.033	70.168	127.229
	78.81	131.026	89.695	160.747	39.918	45.762	159.836
	59.539	73.724	136.364	110.345	75.113	183.554	45.342
	170.012	208.163	39.733	186.833	81.556	621.401	156.298
	189.161	118.876	232.529	123.211	34.229	88.945	218.977
	38.922	259.754	150.493	320.765	83.629	88.945	69.028
	401.856	71.399	109.369	541.19	116.379	268.901	48.81
	132.562	48.98	38.961	131.646	32.777	255.483	489.616
	775.392	348.065	200.564	364.211	53.468	93.585	381.346
	440.383	386.636	199.045	377.715	28.226	114.353	440.157
	288.441	186.509	212.686	159.61	395.699	60.556	406.155
	178.616	85.714	830.784	370.036	79.836	170.952	137.902
	128.5	728.983	155.844	811.326	299.128	159.868	101.179
	281.584	69.807	85.092	66.02	67.344	104.975	108.308
	299.722	153.061	175.368	149.503	83.413	389.76	109.778
	56.671	221.172	264.074	346.46	191.477	85.965	166.07
	264.725	116.969	71.523	313.458	211.737	834.983	88.285
	443.263	46.627	120.275	209.433	46.894	834.983	57.354
	348.344	73.469	42.143	272.973	54.668	162.953	189.6
	108.563	484.757	428.642	90.041	154.204	320.332	277.912
	155.102		504.105	30.124	309.581	137.826	110.108
	199.452		116.232	141.923	331.794	137.826	327.41
	119.077		95.116	183.235	207.384	114.231	207.856
	603.072		136.808	352.03	33.159	144.936	152.479
	44.378		115.051	67.524	81.112	800.502	171.727
	40.072		74.435	120.031	41.814	739.975	39.421
	40.072		489.516	92.003	46.353	921.9	81.408
	101.196		42.143	123.332	43.339		120.592
	98.002		72.472	107.58	366.724		65.338
	36.924		90.955	87.273	113.938		66.211
	567.83		104.906	27.273	27.185		377.201
	806.346		769.202	50.14	43.67		266.812
	781.793		469.153	98.786			708.713
	164.211		80.32	31.096			567.229
	114.538		51.981	29.5			873.861
	138.596		390.855	38.182			361.701
	250.675		97.403	72.208			160.308
	45.39		112.987	217.174			339.175
	66.281		294.562	266.115			123.466
	49.232		437.423	18.295			152.459
	232.815		50.799	114.578			390.21
	217.753		179.39	131.815			60.833
	102.387		145.883	179.358			93.475
	278.555		45.436	218.608			285.182
	158.77		101.971	87.952			49.791
	105.878		97.403	29.374			62.063
	79.385		84.286	61.832			81.185
	83.84		196.792	24.545			81.185
	64.427		174.945	307.505			89.137
	551.425		57.294	48.558			256.316
	88.926		86.508	112.448			168.312
	88.926		38.273	98.824			264.387
	85.451		84.105	23.461			163.279
	82.749		104.143	31.922			199.923
	73.437		40.909	122.576			213.878
	144.063		62.883	16.589			30.016
	359.431		58.474	12.197			17.902
	120.72		791.523	624.778			28.782
	555.067		851.1	424.264			28.782
	555.067		624.256	461.062			51.698
	897.632		325.599	200.709			51.698
	415.205		127.385	90.289			37.212
	74.867		187.418	72.208
	88.755		157.25	703.134
	44.378		71.841	202.572
			62.823	118.409
			24.947	206.734
			171.074	428.052
			717.052	127.688
			63.901	179.607
			41.962	130.909
			468.133	52.672
			36.756	73.434
			41.416	128.182
			91.205	73.687
			329.722	124.053
			528.953	820.016
			160.167	38.569
			45.436	463.741
			85.448	62.727
			62.823	405.787
			68.929	64.366
			46.915	202.719
			79.941	55.626
			213.967	70.804
			303.196	46.444
			115.643	255.375
			400.105	44.397
			354.866	371.44
			38.961	56.224
			129.512	39.049
			58.442	676.215
			515.759	828.952
			123.206	46.444
			115.839	35.455
			632.37	48.787
			46.753	144.957
			31.411	88.5
				19.855
				40.544
				103.636
				146.868
				57.854
				681.84
				208.364
				367.221
