## Supplemental Code for "Dynamic regulation of gonadal transposon control across the lifespan of the naturally short-lived African turquoise killifish": Bryan_Final_Oocyte_Diameter.txt

OF1	YF2	MF2	YF1	OF3	YF3	MF1	OF2
559.752	207.205	267.572	107.973	148.202	89.351	593.14	16.366
315.616	196.143	319.254	113.542	105.873	305.669	436.988	24.065
113.762	685.287	343.491	109.971	162.581	379.91	262.272	39.726
29.834	397.431	75.488	206.557	61.538	285.574	105.985	14.489
145.825	417.852	57.016	56.074	101.863	270.511	95.41	26.906
115.753	212.867	144.373	34.776	38.92	595.602	10.811	10.762
68.665	92.045	97.782	68.852	316.006	368.563	33.224	8.072
41.905	417.187	140.207	128.717	74.101	394.021	72.967	13.453
94.724	374.537	74.468	21.994	18.461	165.214	48.482	12.033
45.218	428.276	148.68	34.426	73.845	332.118	98.952	16.366
263.94	188.654	123.685	29.508	79.999	230.483	46.985	8.508
127.332	786.794	818.871	93.313	18.461	360.666	74.29	8.072
883.174	345.858	82.97	152.776	342.517	561.04	608.678	16.366
133.87	183.333	492.454	35.464	201.859	191.28	89.221	14.489
39.237	91.667	907.654	60.833	409.676	111.049	193.725	7.61
90.171	160.997	52.838	54.098	18.461	172.323	69.969	16.143
98.093	202.93	118.796	260.841	55.384	139.177	103.254	32.399
234.706	74.361	86.137	90.684	55.725	249.83	249.925	60.163
59.263	86.427	891.67	378.976	67.691	361.371	185.996	19.588
374.811	115.508	213.245	150.543	67.691	164.685	141.324	13.453
386.067	80.175	92.97	315.368	142.071	187.208	224.033	717.821
40.445	248.441	164.668	181.368	422.15	337.418	14.414	88.135
142.234	178.305	214.675	207.55	524.083	22.881	83.585	224.353
373.815	120.833	27.657	111.5	131.552	141.097	36.75	136.691
414.579	77.111	80.633	436.903	161.88	141.097	190.276	919.408
582.806	147.917	125.069	35.464	191.163	131.217	87.234	407.355
4.905	41.667	186.453	125.963	443.626	69.064	74.29	21.525
45.218	52.125	33.303	75.071	702.635	41.948	194.06	32.732
121.135	23.011	69.967	91.481	55.384	329.039	670.28	80.717
45.218	45.881	18.553	46.397	49.613	294.029	634.899	84.056
29.428	102.592	112.002	59.425	86.372	98.413	107.143	62.581
138.897	50.173	61.843	181.368	88.751	240.82	34.187	897.643
73.569	56.404	262.74	226.71	56.735	138.128	183.925	27.04
255.088	72.946	322.827	335.942	43.514	339.587	27.444	707.807
83.954	81.277	22.298	415.596	423.494	358.887	118.207	901.542
103.463	150.13	30.921	369.508	147.819	61.608	89.221	263.759
139.502	152.14	120.076	212.161	116.109	24.118	176.724	286.582
83.379	72.917	100.672	459.882	85.712	206.066	51.217	32.399
167.908	62.673	64.565	464.826	27.52	39.813	258.908	81.831
101.112	110.181	64.565	315.445	43.076	126.074	150.577	54.08
96.361	45.691	868.442	147.377	823.226	111.636	96.156	60.702
129.486	66.699	972.64	219.941	817.062	43.48	180.216	140.453
162.52	52.125	619.939	29.915	251.176	26.694	123.262	316.267
183.121	114.602	660.442	49.426	43.076	53.93	36.216	97.939
50.496	50.087	700.215	42.02	121.215	104.921	21.92	245.964
50.018	36.917	253.781	46.657	36.923	27.499	47.398	385.355
24.523	837.832	245.04	109.971	166.607	285.294	42.179	140.993
109.671	826.968	235.489	24.59	24.615	265.875	18.375	98.932
102.059	450.024	75.488	215.722	36.923	194.447	187.941	83.581
41.905	410.052	143.443	177.663	43.514	161.79	985.175	105.518
204.176	308.587	133.786	10.997	358.031	242.175	108.168	215.818
13.872	475.895	315.639	79.453	732.091	62.893	290.666	193.741
107.119	77.532	193.202	106.166	359.772	74.043	211.97	84.056
83.379	184.76	163.269	91.481	241.805	34.108	167.984	142.626
35.706	108.353	230.151	94.472	25.373	110.655	717.334	143.209
102.412	56.095	36.06	173.879	829.572	82.497	165.766	59.193
124.175	60.129	52.475	25.077	627.473	70.005	186.867	128.755
26.412	52.083	27.657	64.123	605.982	58.334	37.623	293.014
604.087	52.083	168.002	20.278	355.696	23.196	66.251	370.344
895.508	737.924	118.796	59.221	676.494	45.92	102.053	787.803
618.061	912.5	406.894	52.279	897.902	245.958	504.71	812.489
555.805	437.5	169.278	4.918	818.104	26.965	72.072	17.228
461.765	137.5	55.658	4.918	791.064	49.574	7.207	24.215
511.236	51.539	46.382	69.551	32.82	59.69	90.736	26.906
426.477	600	59.398	104.327	80.81	109.2	69.223	10.762
455.154	1126.735	198.306	177.663	102.89	48.236	185.051	36.596
428.98	892.328	375.894	24.59	266.663	105.198	121.938	25.383
448.043	731.544	230.42	184.868	123.349	128.133	43.543	44.78
284.469	582.157	24.737	376.414	143.118	12.059	183.748	117.926
346.81	810.575	91.309	202.776	102.809	20.536	14.414	32.287
288.04	492.443	135.631	59.016	310.736	30.745	34.187	338.65
265.032	530.625	90.044	166.416	127.244	19.445	372.167	53.812
176.635	857.413	91.309	360.227	206.026	15.254	122.999	133.584
179.874	728.011	58.342	508.559	133.568	22.881	55.125	79.178
194.214	781.425	72.12	37.455	705.739	285.829	97.364	21.525
163.7	625	864.491	34.426	909.435	201.931	18.018	43.468
156.948	576.222	193.696	160.12	174.151	415.663	21.92	39.726
98.093	431.748	165.016	29.915	59.733	235.847	33.224	8.072
71.413	728.118	166.975	14.754	174.055	202.399	25.986	88.83
84.382	82.18	58.669	129.84	29.867	78.616	69.969	87.143
44.413	164.412	358.74	76.979	195.72	194.447	680.776	86.141
60.667	179.215	82.508	155.522	135.383	43.48	50.963	37.668
127.615	126.519	63.067	93.959	391.87	74.043	21.622	72.845
130.596	83.02	75.235	13.91	386.682	138.811	44.574	80.941
44.413	89.753	580.167	19.672	90.813	479.416	44.574	148.202
49.291	100.173	373.777	89.069	423.215	187.634	46.985	32.399
54.835	111.181	652.9	9.836	617.206	165.566	181.079	229.978
	101.379	122.754	26.484	93.552	229.978	260.782	139.91
	89.073	110.627	211.989	300.157	91.602	157.943	219.278
	33.593	185.321	424.777	20.513	54.199	30.999	50.264
	16.667	105.132	118.135		83.895	153.946	76.481
	25	219.606	103.396		83.895	49.014	55.468
	189.526	345.71	80.662		103.736	55.943	75.815
	33.333	344.824	90.417		90.964	103.192	24.215
	50.861	43.29	145.975		129.712	90.162	55.468
	148.371	180.3	52.279		570.843	312.912	77.047
	60.093	800.831	172.692			206.414	26.906
	111.181	17.492	224.297			203.117	187.068
	328.639	91.936	24.59			238.083	57.518
	444.038	131.479	32.991			344.007	47.677
	117.851	26.238	66.892			200.656	68.597
	224.227	228.817	104.327			114.92	80.762
	137.057	89.191	95.491			611.982	166.903
	125.277	37.617	157.684			27.562	57.769
	348.334	74.211	147.541			17.093	111.229
	39.528	61.843	347.757			100.546	29.596
	27.951	801.213	705.202			34.187	16.143
	117.925		387.902			202.613	121.405
	150.981		217.842			329.73	116.475
	45.833		825.072			19.489	88.952
	67.828		338.774			414.105	70.419
	61.52		149.899			158.978	94.209
	45.833		118.85			227.284	81.432
	401.927		314.523			165.462	56.502
	97.628		353.141			89.964	39.175
	130.171		70.416			135.135	89.923
	50.173		98.974			27.027	57.518
	24.296		244.174			172.381	87.599
	25		59.221			5.405	93.592
	80.147		189.966			59.459	90.245
	116.07		213.071			765.681	21.692
	208.708		159.968			54.054	172.407
	313.498		235.707			36.261	70.778
	95.924		147.541			754.63	226.84
	54.167		249.708			44.574	74.806
	29.167					89.148	24.806
	150.52					38.979	21.525
	297.443					31.519	61.883
	63.601					78.704	45.74
	128.695					39.352	72.446
	471.128					631.161	73.881
	207.582					66.861	83.581
	235.85					69.223	63.042
	135.657					34.187	67.318
	54.327					229.841	88.135
	95.106					156.85	45.819
	97.183					202.613	82.536
	304.423					118.056	124.03
	176.875					85.467	118.294
	200.693					90.611	176.064
	196.143					351.393	59.254
	126.724					21.622	24.215
	157.509					149.115	30.44
	331.296					108.647	21.014
	291.696					75.676	93.282
	47.507					362.202	303.309
	61.942					83.914	945.712
	54.327					108.243	495.769
	79.276					256.799	282.729
	70.833					108.243
	173.305					91.892
	289.426					104.954
	265.165					498.354
	54.167					43.58
	104.167					64.865
	70.833					84.608
	190.804					343.998
	144.938					258.67
	141.483					67.73
	100.087					76.444
	96.195					121.952
	135.208					75.289
	20.833					34.187
	91.667					152.601
	92.045					160.714
	124.861					274.028
	161.804					104.396
	45.833					382.067
						184.498
						75.676
						311.878
						106.474
						82.51
						178.46
						514.991
						133.504
						340.712
						44.574
						329.73
						188.803
						372.306
						162.252
						309.575
						372.346
						162.971
						84.088
						54.054
						114.027
						65.981
						191.263
						43.58
						376.055
