## Supplemental Code for "Dynamic regulation of gonadal transposon control across the lifespan of the naturally short-lived African turquoise killifish": Katelyn_Final_Oocyte_Diameter.txt

YF2	OF2	MF2	OF1	MF1	YF3	OF3	YF1
607.316	947.608	362.476	474.609	665.12	425.468	386.174	156.829
136.116	935.947	160.193	252.319	674.799	182.91	462.122	95.225
374.135	246.245	121.947	333.177	971.865	334.522	319.571	105.687
100.067	151.115	80.98	684.863	564.064	182.436	446.937	174.748
131.983	227.368	101.055	443.711	926.785	132.965	305.662	140.552
368.735	108.546	83.303	488.31	377.103	194.005	719.288	102.7
146.747	81.081	107.019	445.208	526.579	110.192	352.04	58.042
879.443	90.782	116.085	446.822	249.913	283.566	396.602	84.774
204.478	168.967	72.767	222.7	577.915	182.91	560.879	48.721
129.127	119.11	201.753	200.864	176.146	105.033	137.755	49.974
106.068	91.023	118.521	784.892	354.362	106.397	187.31	51.045
316.144	80.957	185.724	217.618	203.185	108.011	156.122	46.759
462.899	74.434	239.392	255.708	128.506	300.023	468.726	117.729
173.325	176.24	51.404	260.288	100.033	164.873	738.356	102.37
462.031	185.631	103.511	125.101	159.466	273.417	436.585	140.112
515.135	130.456	200.152	375.465	149.259	183.264	689.324	263.912
474.658	80.905	213.67	230.509	99.082	407.462	642.921	100.334
653.374	116.773	876.024	291.315	72.662	224.564	273.974	190.162
145.206	71.535	163.678	317.674	91.862	205.94	624.488	201.785
173.346	106.847	864.743	162.562	97.541	121.578	193.729	156.816
181.276	121.197	119.766	86.135	114.477	324.211	920.612	417.141
300.021	112.898	446.034	82.344	71.559	600.575	854.523	188.113
146.757	163.788	106.137	112.634	161.297	371.395	376.529	331.947
131.345	101.647	189.198	82.853	228.266	248.262	790.647	444.842
220.411	94.118	297.431	76.812	193.763	159.493	918.364	251.671
115.493	94.835	291.187	99.68	140.905	362.752	413.264	358.864
149.268	293.262	140.894	98.901	86.697	239.992	872.446	490.992
204.687	76.21	136.528	204.637	255.659	399.384	140.483	234.609
143.156	99.526	107.029	472.557	289.003	384.22	133.716	287.021
149.647	72.433	103.849	460.27	217.448	622.888	395.003	364.412
152.964	121.307	69.268	394.932	250.685	305.43	150	117.11
82.102	135.741	61.528	269.817	105.883	296.615	134.833	133.435
93.454	86.336	152.114	169.183	193.151	235.932	159.183	115.464
119.891	96.851	76.861	190.162	828.781	91.455	126.847	142.803
181.634	52.858	189.811	64.333	541.445	334.263	134.693	74.144
121.511	82.711	145.435	76.52	132.224	104.585	123.402	90.097
239.853	213.436	331.34	161.136	358.115	78.425	104.62	117.4
131.287	153.504	345.645	133.846	220.801	100.633	82.653	103.073
138.45	134.219	80.657	155.562	201.876	144.416	97.431	197.813
117.574	436.236	165.147	92.392	165.16	465.657	129.876	266.401
124.857	362.34	150.105	93.287	187.338	121.519	159.095	200.712
74.001	117.6	176.377	169.336	438.167	90.524	94.898	146.326
81.232	64.991	371.601	90.101	328.527	210.759	98.15	246.97
90.258	129.193	103.49	173.221	319.135	199.367	67.347	237.169
90.196	111.88	166.615	107.383	315.218	165.19	150	76.235
964.58	314.119	64.086	91.697	254.419	172.45	79.592	99.087
647.594	174.9	263.377	103.125	204.578	631.204	95.095	57.775
446.926	168.07	67.76	841.809	174.179	53.164	138.06	401.532
447.983	96.131	790.398	761.535	159.846	74.439	64.358	499.27
902.752	207.549	999.964	601.879	786.331	183.264	165.56	224.136
497.206	107.219	658.298	704.53	799.988	287.336	125.622	511.601
258.562	350.561	750.287	984.894	587.889	367.393	64.358	89.275
172.244	223.173	317.609	739.328	244.953	221.428	769.431	326.251
153.895	516.688	471.332	663.342	553.764	280.935	767.138	181.803
489.872	993.51	903.866	459.612	331.922	264.435	262.516	302.441
178.436	376.937	180.339	663.034	366.478	102.531	104.261	219.086
566.881	542.502	177.431	513.523	305.504	88.081	88.828	256.406
641.607	140.138	210.673	250.904	794.205	61.818	76.53	263.923
446.766	92.297	521.664	393.899	364.8	131.109	82.78	112.422
439.906	135.47	313.824	286.942	579.453	140.967	58.484	98.051
526.449	243.704	100.161	288.215	640.106	321.71	79.016	282.568
256.902	243.958	382.184	122.701	763.257	106.937	666.087	119.955
299.92	122.982	333.255	106.976	621.243	165.876	268.446	93.199
471.905	182.632	75.311	228.288	207.902	113.924	592.715	117.076
205.273	177.146	98.8	186.083	316.465	185.455	349.193	147.581
108.666	465.969	51.497	119.368	777.724	250.661	394.469	312.18
190.903	507.707	167.381	139.088	455.027	393.949	199.002	129.511
253.099	297.606	91.779	518.524	232.515	378.567	199.002	253.882
111.831	400.336	123.755	78.879	234.994	246.601	233.938	180.751
249.332	413.52	159.682	103.178	685.518	198.959	171.428	372.789
114.296	120.135	102.401	109.158	369.258	140.506	171.455	218.01
136.944	118.291	476.982	199.116	449.601	65.002	208.926	186.725
96.58	416.854	411.619	281.324	349.237	81.18	133.716	145.819
202.339	811.353	444.092	476.669	364.145	46.991	663.034	95.777
90.071	885.757	155.41	83.684	336.916	42.721	869.972	109.13
74.867	721.801	130.228	209.947	330.481	45.112	422.625	378.289
55.538	251.234	626.21	108.061	349.237	74.439	306.871	931.553
	200.583	668.444	139.887	276.108	94.27	132.201	192.934
	110.429	124.355	111.482	165.504	94.936	114.745	542.982
	900.325	140.52	105.133	145.741	74.269	132.519	564.112
	795.381	234.221	182.977	269.724	66.699	199.191	619.569
	997.992	174.254	198.995	192.739	89.24	201.808	304.385
	612.422	263.805	91.954	156.663	74.825	136.696	229.567
	631.904	394.197	126.07	319.455	114.759	110.246	178.508
	665.943	66.341	159.495	258.773	450.099	114.745	109.137
	145.112	112.982	762.738	168.408	60.759	107.143	133.008
	103.207	51.901	180.198	154.226	89.623	909.598	149.435
	418.893	105.343	114.846	154.226	143.527	890.813	154.532
	306.517	394.954	86.109	173.394		1056.119	255.821
	89.539	205.411	135.83	205.907		266.396	100.341
	63.964	126.407	352.534	107.374			86.114
	433.04	170.388	161.639	171.726			174.797
	290.85	232.155	448.905	132.853			151.811
	544.391	121.948	231.236	116.412			95.038
	395.157	60.2	330.875	107.339			72.469
	207.707	98.467	166.765	156.88			38.218
	287.674	49.776	130.196	110.091			64.639
	346.38	71.607	155.744	77.505			92.398
	314.829	854.03	560.624	82.614			142.687
	462.43	686.27	819.484	442.562			190.366
	676.175	226.096	811.24	132.368			535.086
	239.635	201.322	886.187	90.867			192.997
	110.814		162.631	74.769			57.281
	331.002		162.497	165.71			229.631
	92.862		156.229	265.649			205.382
	114.254		262.616	104.804			122.391
	221.724		169.516	136.648			66.458
	187.513		159.821	169.774			241.873
	96.642		102.992	128.506			393.912
	114.786		221.463	146.286			411.014
	268.658		281.16	280.855			440.953
	97.273		155.61	178.899
	91.658		447.823	179.237
	208.738		490.026	187.155
	484.683		589.23	212.568
	415.868		363.891	209.174
	651.903		666.354	135.115
	108.924		335.396	68.807
	256.681		255.854	100.185
	119.331		179.117	90.992
	175.006		159.87	115.629
	332.799		725.051	130.784
	484.144		869.81	77.26
	211.654		182.878	153.981
	220.126		111.403	65.854
	181.635		518.739	254.679
	134.219		114.786	269.345
	104.194		109.991	314.195
	133.979		119.931	161.297
	119.354		348.353	106.4
	126.847		578.853	163.593
	154.373			187.842
				192.68
				174.07
				139.867
				72.622
				78.528
				96.411
				56.573
				139.018
				110.169
