## Supplemental Table S1 for "Dynamic regulation of gonadal transposon control across the lifespan of the naturally short-lived African turquoise killifish"

### Sheet: Index
Supplementary Table S1
	A	GRZ Lifespan Data (expressed weeks) in USC colony

### Sheet: A
Age at death/euthanasia (weeks)	Sex
19.4	Male
16.4	Male
17.1	Male
17.7	Male
18.1	Male
19.5	Male
20.1	Male
13	Male
13.8	Male
25.5	Male
32.6	Male
29.6	Male
24.2	Male
16.6	Male
19.8	Male
20.4	Male
22.3	Male
21.6	Male
14.2	Male
14.5	Male
16.4	Male
18.8	Male
21.6	Male
16.6	Male
18	Male
16	Male
16.2	Male
26.8	Male
17	Male
16.8	Male
27	Male
18.6	Male
20	Male
23.4	Male
26.4	Male
30	Male
30	Male
27.3	Female
16	Female
21.1	Female
17.4	Female
29.3	Female
31.3	Female
30.8	Female
40.6	Female
42.2	Female
26.3	Female
17	Female
19.7	Female
21.5	Female
13.3	Female
18.2	Female
19.4	Female
15	Female
26.8	Female
27.9	Female
29.6	Female
34	Female
35.3	Female
25.1	Female
49.1	Female
