## Supplemental Table S6 for "Dynamic regulation of gonadal transposon control across the lifespan of the naturally short-lived African turquoise killifish"

### Sheet: Index
Supplementary Table S6
	A	TEs with significantly differential Z10 scores in ovaries organized by cluster (ANOVA FDR < 5%)
	B	TEs with significantly differential Z10 scores in testes organized by cluster (ANOVA FDR < 5%)

### Sheet: A
FishTEDB consensus sequence	cluster
NotFur1_GapFilledScaffold_10159_5603_LINE::L2	c
NotFur1_GapFilledScaffold_10210_22208_LINE::Rex	c
NotFur1_GapFilledScaffold_1047_202544_LINE::L2	c
NotFur1_GapFilledScaffold_10549_8081_LINE::L2	c
NotFur1_GapFilledScaffold_11543_6803_LINE::L2	c
NotFur1_GapFilledScaffold_11619_6938_LINE::L2	c
NotFur1_GapFilledScaffold_12333_8462_LINE::L1	c
NotFur1_GapFilledScaffold_1265_202832_LINE::L2	c
NotFur1_GapFilledScaffold_1322_86102_LINE::RTE	c
NotFur1_GapFilledScaffold_1359_34658_LINE::L2	c
NotFur1_GapFilledScaffold_1536_22397_LINE::L2	c
NotFur1_GapFilledScaffold_1609_143840_LINE::L2	c
NotFur1_GapFilledScaffold_17654_650_LINE::L2	c
NotFur1_GapFilledScaffold_1877_14006_LINE::L1	c
NotFur1_GapFilledScaffold_2088_99653_LINE::RTE	c
NotFur1_GapFilledScaffold_2206_5891_LINE::RTE	c
NotFur1_GapFilledScaffold_2294_63131_LINE::RTE	c
NotFur1_GapFilledScaffold_2646_64331_LINE::RTE	c
NotFur1_GapFilledScaffold_269_297422_LINE::RTE	c
NotFur1_GapFilledScaffold_2736_17318_LINE::L2	c
NotFur1_GapFilledScaffold_3157_47969_LINE::RTE	c
NotFur1_GapFilledScaffold_326_104549_LINE::L2	c
NotFur1_GapFilledScaffold_3329_50894_LINE::RTE	c
NotFur1_GapFilledScaffold_346_116012_LINE::L2	c
NotFur1_GapFilledScaffold_361_75590_LINE::RTE	c
NotFur1_GapFilledScaffold_3742_84470_LINE::Rex	c
NotFur1_GapFilledScaffold_3844_11159_LINE::Rex	c
NotFur1_GapFilledScaffold_4041_26801_LINE::RTE	c
NotFur1_GapFilledScaffold_4139_3731_LINE::RTE	c
NotFur1_GapFilledScaffold_4243_42392_LINE::L1	c
NotFur1_GapFilledScaffold_4278_29660_LINE::RTE	c
NotFur1_GapFilledScaffold_4449_7445_LINE::L2	c
NotFur1_GapFilledScaffold_471_120077_LINE::RTE	c
NotFur1_GapFilledScaffold_4916_572_LINE::RTE	c
NotFur1_GapFilledScaffold_4952_15755_LINE::R2	c
NotFur1_GapFilledScaffold_5_112199_LINE::CR1	c
NotFur1_GapFilledScaffold_5190_22433_LINE::RTE	c
NotFur1_GapFilledScaffold_5574_41003_LINE::RTE	c
NotFur1_GapFilledScaffold_562_39521_LINE::L2	c
NotFur1_GapFilledScaffold_5628_40637_LINE::L2	c
NotFur1_GapFilledScaffold_5749_28211_LINE::RTE	c
NotFur1_GapFilledScaffold_5757_58112_LINE::RTE	c
NotFur1_GapFilledScaffold_576_143981_LINE::RTE	c
NotFur1_GapFilledScaffold_581_98276_LINE::RTE	c
NotFur1_GapFilledScaffold_587_147107_LINE::L2	c
NotFur1_GapFilledScaffold_5886_46127_LINE::L2	c
NotFur1_GapFilledScaffold_6074_49337_LINE::RTE	c
NotFur1_GapFilledScaffold_6770_27179_LINE::L2	c
NotFur1_GapFilledScaffold_6933_33668_LINE::L1	c
NotFur1_GapFilledScaffold_7213_6929_LINE::RTE	c
NotFur1_GapFilledScaffold_7377_12002_LINE::RTE	c
NotFur1_GapFilledScaffold_744_108245_LINE::RTE	c
NotFur1_GapFilledScaffold_7775_20285_LINE::L2	c
NotFur1_GapFilledScaffold_826_15206_LINE::L2	c
NotFur1_GapFilledScaffold_8395_5639_LINE::L2	c
NotFur1_GapFilledScaffold_8846_1007_LINE::RTE	c
NotFur1_GapFilledScaffold_9043_7067_LINE::L2	c
NotFur1_GapFilledScaffold_9096_9500_LINE::L2	c
NotFur1_GapFilledScaffold_946_311288_LINE::L2	c
NotFur1_GapFilledScaffold_9585_3932_LINE::RTE	c
NotFur1_LTR_274_LTR::LTR	c
NotFur1_LTR_317_LTR::LTR	c
NotFur1_LTR_750_LTR::LTR	c
NotFur1_rnd-1_family-1184_LTR::ERV1	c
NotFur1_rnd-1_family-1274_LTR::DIRS	c
NotFur1_rnd-1_family-329_DNA::hAT-Ac	c
NotFur1_rnd-1_family-48_LINE::RTE-BovB	c
NotFur1_rnd-1_family-764_LINE::Dong-R4	c
NotFur1_rnd-1_family-81_LINE::L2	c
NotFur1_rnd-1_family-914_DNA::TcMar-Tc1	c
NotFur1_rnd-5_family-189_LINE::L2	c
NotFur1_rnd-5_family-668_DNA::TcMar-Tc1	c
NotFur1_rnd-6_family-1778_LTR::ERV1	c
NotFur1_Unknown_251_LTR::LTR	c
NotFur1_Unknown_270_unclear	c
NotFur1_Unknown_28_unclear	c
NotFur1_Unknown_350_DNA::DNA	c
NotFur1_Unknown_427_DNA::DNA	c
NotFur1_Unknown_604_LINE::LINE	c
NotFur1_Unknown_626_LTR::LTR	c
NotFur1_GapFilledScaffold_11311_14213_LINE::L2	d
NotFur1_GapFilledScaffold_2366_70433_LINE::L2	d
NotFur1_GapFilledScaffold_4104_25925_LINE::L1	d
NotFur1_GapFilledScaffold_4187_55076_LINE::L1	d
NotFur1_GapFilledScaffold_4518_20990_LINE::L2	d
NotFur1_GapFilledScaffold_4738_24836_LINE::RTE	d
NotFur1_GapFilledScaffold_4835_84026_LINE::L2	d
NotFur1_GapFilledScaffold_4882_18350_LINE::L2	d
NotFur1_GapFilledScaffold_596_17537_LINE::L2	d
NotFur1_GapFilledScaffold_953_15857_LINE::L2	d
NotFur1_LTR_1028_LTR::Gypsy	d
NotFur1_LTR_452_LTR::LTR	d
NotFur1_rnd-1_family-491_LTR::Gypsy	d
NotFur1_rnd-5_family-17_DNA::hAT-Tip100	d
NotFur1_Unknown_1114_DNA::DNA	d
NotFur1_Unknown_1141_Unknown	d
NotFur1_GapFilledScaffold_1157_189980_LINE::RTE	a1
NotFur1_GapFilledScaffold_13865_326_LINE::L1	a1
NotFur1_GapFilledScaffold_18_220256_LINE::L2	a1
NotFur1_GapFilledScaffold_3089_58250_LINE::L2	a1
NotFur1_GapFilledScaffold_37_233192_LINE::L2	a1
NotFur1_GapFilledScaffold_4134_34928_LINE::L2	a1
NotFur1_GapFilledScaffold_4217_16430_LINE::L2	a1
NotFur1_GapFilledScaffold_4420_12632_LINE::RTE	a1
NotFur1_LTR_733_LTR::LTR	a1
NotFur1_Unknown_89_DNA::DNA	a1
NotFur1_GapFilledScaffold_1633_84521_LINE::CR1	a2
NotFur1_GapFilledScaffold_7472_31112_LINE::R2	a2
NotFur1_Unknown_943_LINE::LINE	a2

### Sheet: B
FishTEDB consensus sequence	cluster
NotFur1_GapFilledScaffold_1020_41459_LINE::RTE	c
NotFur1_GapFilledScaffold_10401_12674_LINE::L2	c
NotFur1_GapFilledScaffold_1265_196118_LINE::L2	c
NotFur1_GapFilledScaffold_1265_202832_LINE::L2	c
NotFur1_GapFilledScaffold_134_180548_LINE::I	c
NotFur1_GapFilledScaffold_15753_284_LINE::RTE	c
NotFur1_GapFilledScaffold_1608_185582_LINE::Rex	c
NotFur1_GapFilledScaffold_1659_67373_LINE::RTE	c
NotFur1_GapFilledScaffold_2168_107066_LINE::R2	c
NotFur1_GapFilledScaffold_2206_5891_LINE::RTE	c
NotFur1_GapFilledScaffold_2468_65771_LINE::RTE	c
NotFur1_GapFilledScaffold_2955_44717_LINE::RTE	c
NotFur1_GapFilledScaffold_346_116012_LINE::L2	c
NotFur1_GapFilledScaffold_37_315815_LINE::I	c
NotFur1_GapFilledScaffold_4278_29660_LINE::RTE	c
NotFur1_GapFilledScaffold_4318_11699_LINE::L1	c
NotFur1_GapFilledScaffold_562_39521_LINE::L2	c
NotFur1_GapFilledScaffold_5650_30182_LINE::L1	c
NotFur1_GapFilledScaffold_5713_73043_LINE::L1	c
NotFur1_GapFilledScaffold_576_143981_LINE::RTE	c
NotFur1_GapFilledScaffold_581_98276_LINE::RTE	c
NotFur1_GapFilledScaffold_643_176975_LINE::L2	c
NotFur1_GapFilledScaffold_73_446141_LINE::R2	c
NotFur1_GapFilledScaffold_7857_9968_LINE::L1	c
NotFur1_GapFilledScaffold_8080_40733_LINE::L2	c
NotFur1_GapFilledScaffold_8846_1007_LINE::RTE	c
NotFur1_GapFilledScaffold_9318_19271_LINE::L2	c
NotFur1_LTR_1133_LTR::Gypsy	c
NotFur1_LTR_363_LTR::Gypsy	c
NotFur1_LTR_882_LTR::LTR	c
NotFur1_rnd-1_family-1274_LTR::DIRS	c
NotFur1_rnd-1_family-1335_LTR::ERV1	c
NotFur1_rnd-1_family-329_DNA::hAT-Ac	c
NotFur1_rnd-1_family-520_LTR::DIRS	c
NotFur1_rnd-1_family-81_LINE::L2	c
NotFur1_rnd-1_family-986_DNA::hAT-Ac	c
NotFur1_rnd-2_family-99_LINE::Penelope	c
NotFur1_rnd-6_family-2001_LTR::DIRS	c
NotFur1_rnd-6_family-3440_LTR::DIRS	c
NotFur1_Unknown_502_LTR::LTR	c
NotFur1_Unknown_513_unclear	c
NotFur1_Unknown_572_unclear	c
NotFur1_Unknown_715_DNA::DNA	c
NotFur1_GapFilledScaffold_11152_2495_LINE::L1	d
NotFur1_GapFilledScaffold_1188_85529_LINE::RTE	d
NotFur1_GapFilledScaffold_1551_104588_LINE::RTE	d
NotFur1_GapFilledScaffold_1633_16634_LINE::L1	d
NotFur1_GapFilledScaffold_175_274751_LINE::L2	d
NotFur1_GapFilledScaffold_2170_33659_LINE::RTE	d
NotFur1_GapFilledScaffold_2599_39989_LINE::RTE	d
NotFur1_GapFilledScaffold_3047_60107_LINE::L1	d
NotFur1_GapFilledScaffold_3636_70037_LINE::L2	d
NotFur1_GapFilledScaffold_4041_2390_LINE::L2	d
NotFur1_GapFilledScaffold_4104_25925_LINE::L1	d
NotFur1_GapFilledScaffold_484_157058_LINE::RTE	d
NotFur1_GapFilledScaffold_4882_18350_LINE::L2	d
NotFur1_GapFilledScaffold_5014_44936_LINE::RTE	d
NotFur1_GapFilledScaffold_513_20762_LINE::RTE	d
NotFur1_GapFilledScaffold_5227_2396_LINE::Rex	d
NotFur1_GapFilledScaffold_6125_54716_LINE::Rex	d
NotFur1_GapFilledScaffold_6675_25430_LINE::L2	d
NotFur1_GapFilledScaffold_7262_36449_LINE::L2	d
NotFur1_GapFilledScaffold_7780_13325_LINE::L2	d
NotFur1_GapFilledScaffold_783_91652_LINE::L2	d
NotFur1_GapFilledScaffold_7884_34217_LINE::L2	d
NotFur1_GapFilledScaffold_9048_239_LINE::I	d
NotFur1_GapFilledScaffold_9410_4958_LINE::L1	d
NotFur1_LTR_1054_LTR::Gypsy	d
NotFur1_LTR_108_LTR::Gypsy	d
NotFur1_LTR_306_LTR::Gypsy	d
NotFur1_LTR_765_LTR::Gypsy	d
NotFur1_LTR_803_LTR::LTR	d
NotFur1_rnd-1_family-1084_DNA::PIF-Harbinger	d
NotFur1_rnd-1_family-727_DNA::hAT-Ac	d
NotFur1_rnd-6_family-2000_LTR::DIRS	d
NotFur1_Unknown_1141_Unknown	d
NotFur1_Unknown_284_LTR::LTR	d
NotFur1_Unknown_517_DNA::DNA	d
NotFur1_Unknown_574_unclear	d
NotFur1_Unknown_591_LINE::LINE	d
NotFur1_Unknown_602_unclear	d
NotFur1_Unknown_809_LINE::LINE	d
